# Single-cell analysis of the human retina reveals stage-linked microglial states and neural-immune circuit rewiring in diabetic retinopathy

**DOI:** 10.1101/2025.02.07.637193

**Authors:** Luning Yang, Sen Lin, Yiwen Tao, Qi Pan, Tengda Cai, Yunyan Ye, Jianhui Liu, Yang Zhou, Quanyong Yi, Zen Huat Lu, Lie Chen, Gareth McKay, Richard Rankin, Yongqing Shao, Weihua Meng

## Abstract

Diabetic retinopathy (DR) is a major cause of vision loss worldwide. Here, we conduct single-cell RNA sequencing of twenty human retina samples (from living and post-mortem donors) across non-diabetic, diabetic, and DR states to create a comprehensive transcriptomic atlas. We identify two stable microglial populations—homeostatic and inflammatory—that exist along a functional continuum, plus a neutrophil cluster within C1QA+ myeloid cells with dynamic transitions occurring throughout disease progression. Module-level analysis reveals divergent transcriptional trajectories: homeostatic microglia maintain energetic programs while selectively upregulating stress elements, whereas inflammatory microglia layer additional pro-inflammatory programs onto preserved biosynthetic foundations. Eleven co-expression modules organize into two major axes: an inflammatory-stress axis, and a regulatory/metabolic-motility axis, with a stable translation module persisting across disease stages. Cell communication analysis further highlights sophisticated neural-immune interactions, particularly between photoreceptors and microglia. Our findings provide insights into the complex cellular dynamics of DR progression and suggest potential therapeutic targets for early intervention.
