## Supplemental Table 1 for "Single-cell analysis of the human retina reveals stage-linked microglial states and neural-immune circuit rewiring in diabetic retinopathy"

ID	Rod	Rod_count	Cone	Cone_count	BC	BC_count	AC	AC_count	HC	HC_count	MGC	MGC_count	AST	AST_count	Microglia	Microglia_count	RGC	RGC_count	TC	TC_count	Neutrophil	Neutrophil_count	RPE	RPE_count	Eye	Sex	Age	Diabetic Status	Eye Removal/Death Reason
1	38.56%	5405	2.73%	383	18.84%	2641	0.76%	107	1.86%	261	8.48%	1189	0.50%	70	22.55%	3161	0.29%	41	5.08%	712	0.24%	34	0.10%	14	L	M	76	DM	live
2	90.09%	8497	0.86%	81	4.64%	438	0.28%	26	0.21%	20	1.65%	156	0.04%	4	1.35%	127	0.02%	2	0.72%	68	0.14%	13	0.00%	0	L	M	55	nonDR	live
3	79.59%	6623	3.81%	317	0.58%	48	0.28%	23	0.01%	1	13.02%	1083	0.22%	18	1.80%	150	0.12%	10	0.54%	45	0.00%	0	0.04%	3	R	M	71	nonDR	live
4	51.80%	3001	1.64%	95	24.08%	1395	0.91%	53	1.83%	106	13.90%	805	0.43%	25	3.68%	213	0.07%	4	1.66%	96	0.00%	0	0.00%	0	L	F	50	nonDR	live
5	36.37%	2000	2.96%	163	11.71%	644	2.35%	129	2.02%	111	30.11%	1656	1.76%	97	12.22%	672	0.00%	0	0.42%	23	0.00%	0	0.07%	4	R	F	68	nonDR	live
6	70.54%	9687	0.75%	103	5.62%	772	2.33%	320	0.82%	112	10.76%	1478	0.38%	52	8.38%	1151	0.01%	1	0.41%	56	0.00%	0	0.01%	1	L	M	34	nonDR	cadaver
7	70.15%	8741	1.19%	148	14.19%	1768	2.09%	261	1.04%	130	9.64%	1201	0.56%	70	1.05%	131	0.06%	7	0.01%	1	0.02%	2	0.00%	0	L	F	92	nonDR	cadaver
8	76.83%	12022	1.12%	175	10.21%	1598	1.85%	290	0.88%	138	7.36%	1151	0.31%	49	1.39%	217	0.03%	4	0.02%	3	0.01%	1	0.00%	0	R	F	92	nonDR	cadaver
9	77.24%	10780	2.31%	322	5.93%	827	0.04%	5	0.54%	75	13.28%	1853	0.16%	23	0.38%	53	0.04%	6	0.04%	5	0.01%	2	0.04%	5	L	F	55	DM	cadaver
10	73.81%	11764	3.12%	498	8.23%	1312	0.17%	27	0.41%	65	13.63%	2172	0.18%	29	0.27%	43	0.03%	4	0.03%	4	0.01%	2	0.12%	19	R	F	55	DM	cadaver
11	83.59%	11470	1.01%	139	6.01%	825	1.06%	145	0.55%	76	5.81%	797	0.30%	41	1.46%	200	0.09%	13	0.05%	7	0.07%	9	0.00%	0	L	M	55	DR	cadaver
12	81.82%	15283	1.07%	199	5.65%	1055	0.89%	166	0.51%	96	8.52%	1591	0.25%	47	1.15%	214	0.11%	21	0.03%	5	0.01%	2	0.00%	0	R	M	55	DR	cadaver
13	82.83%	14613	1.05%	186	7.43%	1311	0.78%	138	0.90%	158	6.31%	1113	0.17%	30	0.48%	85	0.03%	6	0.01%	1	0.01%	1	0.00%	0	L	M	35	DR	cadaver
14	80.84%	12687	1.41%	221	6.52%	1024	0.52%	82	0.50%	78	9.57%	1502	0.11%	17	0.45%	70	0.02%	3	0.01%	1	0.06%	9	0.00%	0	R	M	35	DR	cadaver
15	73.69%	15285	9.09%	1885	8.71%	1806	0.91%	188	0.36%	74	6.27%	1301	0.22%	45	0.58%	120	0.02%	4	0.13%	28	0.01%	3	0.01%	2	L	M	84	DR	cadaver
16	74.36%	15306	7.42%	1527	10.21%	2101	0.55%	114	0.36%	75	6.16%	1269	0.26%	53	0.60%	123	0.02%	4	0.06%	12	0.00%	1	0.00%	0	R	M	84	DR	cadaver
17	66.97%	7993	1.83%	218	14.59%	1741	3.06%	365	1.70%	203	10.91%	1302	0.28%	34	0.55%	66	0.08%	10	0.03%	4	0.00%	0	0.00%	0	L	M	69	DR	cadaver
18	70.38%	11643	2.46%	407	12.64%	2091	0.54%	90	0.40%	66	12.62%	2087	0.45%	74	0.30%	49	0.18%	30	0.02%	3	0.01%	2	0.01%	1	R	M	69	DR	cadaver
19	55.33%	5381	0.66%	64	4.88%	475	0.12%	12	2.13%	207	30.51%	2967	1.92%	187	2.64%	257	1.62%	158	0.16%	16	0.01%	1	0.00%	0	L	F	87	DM	cadaver
20	37.63%	4183	1.17%	130	6.58%	731	0.34%	38	2.28%	253	48.63%	5405	1.29%	143	1.51%	168	0.50%	56	0.07%	8	0.00%	0	0.00%	0	R	F	87	DM	cadaver
