## Supplemental Table 2 for "Single-cell analysis of the human retina reveals stage-linked microglial states and neural-immune circuit rewiring in diabetic retinopathy"

ID	Total_C1QA_cells	MG_Homeostatic	MG_Homeostatic_count	MG_Inflammatory	MG_Inflammatory_count	Neutrophil	Neutrophil_count	Eye	Sex	Age	Diabetic_Status	Eye_Removal_Death_Reason
1	3195	2.85%	91	96.09%	3070	1.06%	34	L	M	76	DM	live
2	140	40.71%	57	50.00%	70	9.29%	13	L	M	55	nonDR	live
3	150	12.67%	19	87.33%	131	0.00%	0	R	M	71	nonDR	live
4	213	9.39%	20	90.61%	193	0.00%	0	L	F	50	nonDR	live
5	672	13.24%	89	86.76%	583	0.00%	0	R	F	68	nonDR	live
6	1151	14.60%	168	85.40%	983	0.00%	0	L	M	34	nonDR	cadaver
7	133	16.54%	22	81.95%	109	1.50%	2	L	F	92	nonDR	cadaver
8	218	6.88%	15	92.66%	202	0.46%	1	R	F	92	nonDR	cadaver
9	55	38.18%	21	58.18%	32	3.64%	2	L	F	55	DM	cadaver
10	45	33.33%	15	62.22%	28	4.44%	2	R	F	55	DM	cadaver
11	209	29.67%	62	66.03%	138	4.31%	9	L	M	55	DR	cadaver
12	216	34.72%	75	64.35%	139	0.93%	2	R	M	55	DR	cadaver
13	86	15.12%	13	83.72%	72	1.16%	1	L	M	35	DR	cadaver
14	79	12.66%	10	75.95%	60	11.39%	9	R	M	35	DR	cadaver
15	123	12.20%	15	85.37%	105	2.44%	3	L	M	84	DR	cadaver
16	124	8.06%	10	91.13%	113	0.81%	1	R	M	84	DR	cadaver
17	66	18.18%	12	81.82%	54	0.00%	0	L	M	69	DR	cadaver
18	51	7.84%	4	88.24%	45	3.92%	2	R	M	69	DR	cadaver
19	258	4.26%	11	95.35%	246	0.39%	1	L	F	87	DM	cadaver
20	168	14.88%	25	85.12%	143	0.00%	0	R	F	87	DM	cadaver
