## Supplemental Table 4 for "Single-cell analysis of the human retina reveals stage-linked microglial states and neural-immune circuit rewiring in diabetic retinopathy"

Gene	C	Z	Pval	FDR	Module
RHO	0.575177016	287.4561421	0	0	2
SAG	0.554739875	279.1423669	0	0	2
PDE6G	0.527456525	262.1693715	0	0	2
SLC16A10	0.675782406	254.8193609	0	0	5
GNGT1	0.496318577	243.5470951	0	0	2
SLC27A4	0.485568012	238.2048608	0	0	1
ROM1	0.51439121	237.7212712	0	0	2
NUPR1	0.522849932	236.2092598	0	0	3
NRL	0.505426957	235.9525542	0	0	2
VCAN	0.614328959	234.3035523	0	0	11
RPS23	0.752999642	234.1293361	0	0	1
RBP3	0.500500402	228.430443	0	0	2
PLIN2	0.532415231	227.4047471	0	0	3
RPL18A	0.6832281	218.91125	0	0	1
AIPL1	0.494122309	218.5432222	0	0	2
SLC35F1	0.485346962	217.4772789	0	0	3
RPS18	0.724626574	213.1960075	0	0	1
RPS4X	0.688948654	211.0121666	0	0	1
CKB	0.451687123	210.3984081	0	0	2
RPS12	0.736436243	208.611637	0	0	1
RPL26	0.699659882	208.1751099	0	0	1
RPS6	0.701072804	207.9140576	0	0	1
RPL23A	0.628981412	206.8775221	0	0	1
RPL7A	0.699278532	205.2239037	0	0	1
RPL13	0.743397683	204.5623169	0	0	1
RPS13	0.704317107	204.4707976	0	0	1
RPL19	0.690457081	202.8091059	0	0	1
RPL11	0.715361511	202.613151	0	0	1
GNAT1	0.416642761	202.0004627	0	0	2
XIST	0.564754978	201.9706473	0	0	9
RPL12	0.677886738	201.2657453	0	0	1
RPL3	0.687976222	199.8283629	0	0	1
MT3	0.40521053	199.4608245	0	0	3
RPL30	0.718746731	199.296423	0	0	1
NRP1	0.537839822	199.0327084	0	0	5
RPS3	0.68026508	198.0416569	0	0	1
RPL10	0.750081942	196.8897142	0	0	1
NR4A3	0.550945836	196.2973014	0	0	8
RPS24	0.704741784	195.7794642	0	0	1
RPL14	0.638844444	195.3430146	0	0	1
APOC1	0.501663371	195.0281525	0	0	1
S100A9	0.453895887	194.0403232	0	0	11
BNIP3	0.451630184	193.8542647	0	0	3
C1QB	0.678720214	193.5639528	0	0	1
SNHG12	0.446138786	193.1199081	0	0	3
RPL32	0.690874801	191.1662763	0	0	1
G0S2	0.44390155	190.8226122	0	0	3
RPL5	0.64218933	190.4403236	0	0	1
RTBDN	0.421090337	189.3344521	0	0	2
RPS3A	0.657248445	189.3245507	0	0	1
RPS27A	0.682147347	187.4990582	0	0	1
RPS2	0.699267914	186.7492175	0	0	1
PRCD	0.395137348	185.9420488	0	0	2
C1QC	0.66117077	185.8954482	0	0	1
PDC	0.393257292	184.2654026	0	0	2
C15orf48	0.434795398	184.0262736	0	0	3
TIMP1	0.462334846	183.9062702	0	0	11
IMPG1	0.41409474	182.9009373	0	0	2
RCVRN	0.417868995	182.7587071	0	0	2
RPL17	0.649061877	182.4834581	0	0	1
RPL29	0.64807515	180.6567	0	0	1
CPE	0.415232716	180.6313948	0	0	2
NACA	0.636649122	179.9151479	0	0	1
RPS25	0.627333751	179.1157083	0	0	1
CCL4	0.448706948	178.9392813	0	0	10
CCL3	0.520678201	178.4756407	0	0	10
FN1	0.48423468	178.2439042	0	0	11
CNGA1	0.40805588	177.6123325	0	0	2
HMOX1	0.479871613	177.2157889	0	0	11
RPL34	0.660648981	177.0267546	0	0	1
RPLP1	0.746548892	176.8067738	0	0	1
RPS19	0.679675596	175.9813331	0	0	1
RPL41	0.740298776	174.8849869	0	0	1
FAM162A	0.404888477	174.0991061	0	0	3
RPS15A	0.662295745	173.9057882	0	0	1
IL1B	0.431268637	173.634284	0	0	4
CST3	0.639590381	173.0076681	0	0	1
RPS27	0.661768996	172.8937694	0	0	1
TPT1	0.743881552	171.9765426	0	0	1
RPS10	0.529842291	171.3441154	0	0	1
RPL10A	0.549719263	170.8554871	0	0	1
ERO1A	0.422812725	170.607657	0	0	3
RPS7	0.617558354	170.3491007	0	0	1
RPL9	0.645856937	169.771855	0	0	1
RPL8	0.638626459	169.0430651	0	0	1
FTL	0.74929935	168.70368	0	0	1
EEF1B2	0.496983645	168.2540371	0	0	1
RPS14	0.706596633	167.1687279	0	0	1
RPL15	0.64435777	167.0208543	0	0	1
TEX14	0.442156303	165.282796	0	0	4
CCL3L1	0.419036349	165.2631299	0	0	10
RPL36A	0.551090698	165.120157	0	0	1
TMSB4X	0.752678689	164.6230389	0	0	1
PDE6A	0.335279436	164.5910424	0	0	2
RPL24	0.609933563	164.2692907	0	0	1
RPL18	0.637291516	163.8866803	0	0	1
RPS8	0.67936609	163.5995309	0	0	1
RPL37	0.626120399	163.2672709	0	0	1
UNC119	0.367150585	162.2791732	0	0	2
GAPDH	0.611286137	162.2175466	0	0	3
RPL35A	0.575697158	162.0056797	0	0	1
RDH12	0.34624562	161.8929392	0	0	2
EREG	0.446649312	161.2880147	0	0	11
CCL4L2	0.402693458	161.0090496	0	0	10
RPS9	0.638364394	160.8955035	0	0	1
S100A11	0.62929367	160.6858902	0	0	1
CLUL1	0.351699436	160.6679597	0	0	2
AIF1	0.567067752	160.1586439	0	0	1
FTH1	0.728785748	159.7980576	0	0	1
NCKAP5	0.481420234	159.1364847	0	0	8
C1QA	0.613071328	159.008097	0	0	1
MT2A	0.385311558	158.7192069	0	0	11
FAU	0.660769898	158.6901281	0	0	1
AL451062.1	0.355587648	157.6254387	0	0	2
HSPA1B	0.449575903	157.1178235	0	0	9
RPL39	0.650875473	156.4327041	0	0	1
MIF	0.460662715	156.1540042	0	0	3
RACK1	0.542482946	155.7320289	0	0	1
TNFAIP3	0.40036855	155.6333129	0	0	4
RPL21	0.615136947	155.4675809	0	0	1
STX17-AS1	0.422523416	155.2829238	0	0	8
DNAJB1	0.415517534	154.8946714	0	0	9
RPL27	0.573316675	152.2281653	0	0	1
S100A10	0.416687072	150.2679403	0	0	3
MT1E	0.388405463	150.040285	0	0	11
RPS28	0.677686384	150.0020409	0	0	1
RPL28	0.672470995	149.783059	0	0	1
FNDC3B	0.455262518	149.4981217	0	0	5
CSTB	0.407461597	149.1811966	0	0	3
HSPH1	0.423582417	149.1772332	0	0	9
MITF	0.411348908	147.1859176	0	0	5
APOE	0.557661237	146.5356919	0	0	1
HILPDA	0.351170602	146.1584831	0	0	3
RPS16	0.607844335	145.8094574	0	0	1
RPL35	0.538237664	145.6298076	0	0	1
CEMIP2	0.39766125	144.9232358	0	0	5
NME2	0.47298719	144.3599973	0	0	1
CEBPD	0.435196186	144.1674933	0	0	1
GRASP	0.37165299	143.1858005	0	0	4
IMPG2	0.345305184	142.8998352	0	0	2
LDHA	0.417052657	142.2581517	0	0	3
RPS29	0.556099576	142.14335	0	0	1
FCN1	0.439554506	141.9249714	0	0	11
S100A8	0.337388908	141.9226557	0	0	11
SLC2A1	0.355730221	141.8812682	0	0	3
KCNV2	0.319828764	141.5094116	0	0	2
CXCL8	0.361048084	140.848624	0	0	10
HLA-DPB1	0.566458431	140.01555	0	0	1
CCL20	0.310977348	139.9108078	0	0	3
RPL22	0.532309009	139.6275043	0	0	1
COLEC12	0.365365023	139.0371841	0	0	11
RPL37A	0.547228896	139.0146828	0	0	1
RPL27A	0.533546344	138.9899242	0	0	1
RPS15	0.592405639	138.313347	0	0	1
CTSL	0.445949415	138.0005371	0	0	11
MARCO	0.361636005	137.8499664	0	0	11
TMSB10	0.666476761	137.3722149	0	0	1
RPS4Y1	0.323187755	137.2049758	0	0	1
S100A4	0.415512198	136.9084003	0	0	11
EGR2	0.423670449	136.8371392	0	0	10
RAB42	0.313827118	136.6422663	0	0	3
WIF1	0.339164606	136.4456599	0	0	7
DUSP2	0.333919108	136.1521711	0	0	4
VAV3	0.368592632	135.5496592	0	0	5
LGALS1	0.382864266	135.5049687	0	0	3
LINC01736	0.262011197	135.2001936	0	0	1
LAPTM4B	0.313131191	134.570014	0	0	2
HSPA1A	0.426807465	133.5820601	0	0	9
BAG3	0.354826126	133.4489937	0	0	9
MPC2	0.323877639	132.9666968	0	0	3
SPP1	0.365761376	132.1980222	0	0	3
EEF1A1	0.720141319	132.0771854	0	0	1
RPS5	0.462611984	131.9897952	0	0	1
ARPC3	0.487592416	131.5811121	0	0	1
EEF1G	0.418174332	131.4894628	0	0	1
PADI2	0.329211633	131.1577802	0	0	9
KLF2	0.345665159	130.6484164	0	0	4
MT1X	0.327502594	130.4072275	0	0	11
EGR3	0.396186398	130.2165645	0	0	10
AZIN1-AS1	0.334476055	130.0569695	0	0	4
FOSB	0.425152684	129.3553916	0	0	4
B2M	0.730670985	129.0122405	0	0	1
SNHG29	0.373568787	128.4088251	0	0	1
CXCR4	0.325963809	127.6787116	0	0	9
TF	0.313396083	127.1584687	0	0	7
KLF4	0.333688107	127.0797803	0	0	4
ANKH	0.345432356	126.8400681	0	0	5
CD69	0.318453915	126.3355371	0	0	4
BTF3	0.451595454	126.2297827	0	0	1
ADM	0.316571632	126.0370156	0	0	3
RPL6	0.463298707	125.8848105	0	0	1
CLU	0.325550535	125.7313837	0	0	7
LUCAT1	0.343032833	125.6134839	0	0	5
HK2	0.324297761	125.2225807	0	0	3
GPX3	0.327520559	124.2562259	0	0	7
AC022217.3	0.33553531	124.1491871	0	0	4
RLBP1	0.294341521	123.9694286	0	0	7
SNX9	0.447267284	123.8242234	0	0	8
NRN1	0.257722524	123.8216364	0	0	3
LINC02528	0.267281506	123.4182572	0	0	2
UBA52	0.515180462	123.3645594	0	0	1
RBM47	0.499024852	122.3154118	0	0	5
FABP5	0.302624569	122.247679	0	0	11
FAM20A	0.333970616	122.1086642	0	0	5
RGS1	0.396935285	121.3330539	0	0	9
IL1A	0.300823168	121.2819167	0	0	4
NFKBIA	0.369549653	121.1726128	0	0	4
HLA-DPA1	0.548900545	121.1306636	0	0	1
CTSH	0.295424764	120.6154289	0	0	1
ELSPBP1	0.254530987	120.4989369	0	0	2
MT1G	0.308026215	120.3228125	0	0	11
NFKB1	0.374388519	119.6941171	0	0	10
RPSA	0.392181949	119.3650784	0	0	1
IER2	0.437685797	118.5711645	0	0	4
DDIT4	0.286695284	118.1227542	0	0	9
FAM13A	0.315026134	117.2130405	0	0	9
RPL36	0.47790169	117.1032654	0	0	1
AC005550.2	0.256653824	116.879552	0	0	2
CD44	0.377117357	116.7143331	0	0	5
RHOB	0.369219775	116.4911341	0	0	4
RGR	0.286088863	115.8882959	0	0	7
SAP30	0.271084264	115.5317378	0	0	9
GPNMB	0.341545451	115.4507932	0	0	3
ELOVL4	0.263225541	115.2080229	0	0	2
ME1	0.319068853	115.1216955	0	0	5
C4orf3	0.32796823	115.0388541	0	0	3
GBE1	0.295626517	114.0271641	0	0	3
RPLP2	0.510672193	113.8676714	0	0	1
CHCHD10	0.321799584	113.7968735	0	0	1
SLC1A3	0.335472784	113.6581401	0	0	4
HLA-DRB1	0.476339607	113.0210015	0	0	1
RPS21	0.470638149	112.0450627	0	0	1
CABP5	0.258134645	112.0286986	0	0	2
ATF3	0.366418167	112.0011171	0	0	4
S100A6	0.316477447	111.6218809	0	0	11
ENSA	0.304686282	111.20502	0	0	4
AC020916.1	0.30835209	110.9512196	0	0	4
P4HA1	0.373580825	110.7077844	0	0	9
ZBTB16	0.294770769	110.6354081	0	0	4
HLA-DRA	0.616899528	110.5054263	0	0	1
SPRED1	0.330892465	110.4395847	0	0	8
TYROBP	0.529818448	110.3252952	0	0	1
TSC22D3	0.272826083	110.1830325	0	0	4
ABL2	0.360088193	110.1691114	0	0	10
HSPA6	0.272660755	110.0606652	0	0	9
TMIGD3	0.24503928	109.2375737	0	0	1
BASP1	0.313138876	108.903402	0	0	3
NR4A2	0.454719199	108.679164	0	0	10
AL136987.1	0.294845008	108.6599965	0	0	4
AC110716.1	0.222799234	108.5429319	0	0	2
GUCA1B	0.239314063	107.4736318	0	0	2
CNGB1	0.222333027	106.7204982	0	0	2
OTUD1	0.342773758	106.3094813	0	0	10
AC009630.4	0.236104582	106.2308494	0	0	3
OAZ1	0.511863494	105.9740632	0	0	1
RNASE1	0.278494487	105.9535785	0	0	11
ANKRD37	0.260609998	105.581065	0	0	9
HIST1H1C	0.224902717	105.4228843	0	0	1
REEP6	0.227178228	105.1825507	0	0	2
HAMP	0.272766086	104.9886062	0	0	1
UQCRB	0.360560321	104.4816975	0	0	1
ABCA1	0.332796083	104.4543221	0	0	5
LYZ	0.287185177	104.4327547	0	0	1
IKZF1	0.299656403	104.1254074	0	0	8
AC253572.2	0.280960357	104.1026752	0	0	4
RPL13A	0.426485575	104.0899826	0	0	1
RPL38	0.390807322	104.0783878	0	0	1
PFDN5	0.438157253	103.6401173	0	0	1
ATP5F1E	0.439447701	103.6257978	0	0	1
GNB3	0.258758507	103.5726072	0	0	2
NR4A1	0.379737887	103.4597346	0	0	10
SYTL3	0.278131364	103.3181975	0	0	9
FRZB	0.255399497	103.2822588	0	0	7
UPP1	0.254515322	103.2310614	0	0	3
JUN	0.37359813	102.995211	0	0	4
ZFP36	0.396194542	102.9447348	0	0	4
CRABP1	0.253958946	101.5964572	0	0	7
FOS	0.472488641	101.4711055	0	0	4
CRYAB	0.255462213	101.4266095	0	0	7
TSPO	0.353155004	101.2855242	0	0	1
RP1	0.228622235	100.990104	0	0	2
GLDN	0.248687716	100.8277945	0	0	1
LNCAROD	0.275810501	100.7054948	0	0	8
HLA-DQA1	0.322944727	100.5650432	0	0	1
HKDC1	0.307812337	100.4330896	0	0	7
ADAMTSL4-AS1	0.287869841	100.3325829	0	0	4
DDC	0.222698143	100.3087054	0	0	2
NAMPT	0.512276129	100.1783303	0	0	6
ENO2	0.237263953	99.99014422	0	0	2
MB21D2	0.309198853	99.84232819	0	0	8
RGCC	0.247475498	99.64474171	0	0	3
FAIM	0.211706619	99.50572019	0	0	2
COX7C	0.327461301	99.46574972	0	0	1
EEF1D	0.305680109	98.53816674	0	0	1
ALOX5AP	0.316342545	98.19034092	0	0	1
TRPS1	0.315750114	98.12878159	0	0	6
CACYBP	0.246016116	98.00603418	0	0	9
AL691403.1	0.261001446	97.94935453	0	0	4
SPINK4	0.208604024	97.7828882	0	0	2
SERF2	0.493713945	97.76374608	0	0	1
OLR1	0.337428638	97.60867681	0	0	4
VIM	0.427653495	97.35876655	0	0	3
AC131944.1	0.267165269	97.27510411	0	0	8
HIST1H2AC	0.244172914	97.19214866	0	0	4
TRDN	0.240039634	97.00125257	0	0	7
AC007952.4	0.285934606	96.97979666	0	0	4
JARID2	0.310718827	96.79142518	0	0	6
VAMP8	0.323314668	96.39342639	0	0	1
ZEB2	0.392699844	96.38695357	0	0	6
FCER1G	0.469001592	96.25162403	0	0	1
TNFSF18	0.283982677	96.16133916	0	0	8
HSPB1	0.243264845	96.11479054	0	0	9
NUDT1	0.217623436	95.96050613	0	0	3
ACTB	0.589548093	95.74376257	0	0	1
GABRG3	0.277814671	95.70662112	0	0	7
CTNNA2	0.258567704	95.54732245	0	0	7
RPS11	0.430861265	95.46069464	0	0	1
PRPH2	0.190090512	95.43560851	0	0	2
SLC25A37	0.252377099	95.25966839	0	0	9
SH3BGRL3	0.303532529	94.89921884	0	0	1
CTSD	0.307347218	94.77307805	0	0	11
EGR1	0.367215602	94.72791452	0	0	10
NDUFA4	0.285706955	94.43518654	0	0	1
TET2	0.341474814	94.36598195	0	0	6
GBP2	0.265159778	94.20799885	0	0	10
AL078590.2	0.236817717	94.05325477	0	0	4
PMP22	0.254693243	94.00658177	0	0	11
ARHGAP26	0.436279571	94.00411363	0	0	6
GABARAP	0.414604094	93.6482773	0	0	1
AQP9	0.251332996	93.63386533	0	0	3
FCGR2B	0.267158374	93.5960452	0	0	3
PDE10A	0.276031952	93.57303237	0	0	7
EIF1	0.543274635	93.50968438	0	0	1
TNF	0.25338319	93.34139853	0	0	10
RASGEF1B	0.419434627	92.85323666	0	0	10
C1orf162	0.210710135	92.8052494	0	0	1
HIST1H1D	0.212645642	92.72562684	0	0	1
JUNB	0.389499499	92.66674088	0	0	4
DPYD	0.412516124	92.56219559	0	0	6
HLA-DQB1	0.338312978	92.52347728	0	0	1
CXCL2	0.249380663	92.3702516	0	0	11
RNASET2	0.393780355	92.34771223	0	0	1
SLC9A9	0.325019446	92.27521621	0	0	8
TNS3	0.320971857	92.24649891	0	0	5
ATP2B1-AS1	0.293073691	92.20374101	0	0	4
TULP1	0.206753196	91.72121447	0	0	2
ATP1A3	0.214783145	91.28729051	0	0	2
PRKCA	0.264098548	91.22247604	0	0	5
KHDRBS3	0.227374055	91.10619921	0	0	9
AL390957.1	0.24808225	90.81815952	0	0	4
SSPN	0.246762289	90.55473591	0	0	4
P2RY13	0.22566368	90.42101924	0	0	4
PPP1R3C	0.227821786	90.41624996	0	0	9
ATP2B1	0.332290488	90.23939364	0	0	6
LDLRAD4	0.354806244	89.94364565	0	0	4
EIF4E	0.23163582	89.39484672	0	0	4
ATP5MC2	0.304435481	89.37760785	0	0	1
NPVF	0.234691084	89.36040978	0	0	11
CPEB4	0.323998256	89.23220618	0	0	5
DTNB	0.264227843	89.19244268	0	0	8
IER3	0.334012293	88.92360203	0	0	10
FCHSD2	0.299136668	88.87192375	0	0	8
RBPJ	0.321969225	88.75643375	0	0	5
ADAM8	0.236422861	88.61134453	0	0	3
CD83	0.481650729	88.58637208	0	0	4
HCAR3	0.230311474	88.56689493	0	0	4
PDE3B	0.244304291	88.54853469	0	0	4
PPP1R15A	0.336241113	88.41802645	0	0	4
CHI3L1	0.236994059	88.34691103	0	0	11
ADAM28	0.277781703	88.33056528	0	0	9
MYO5A	0.280867977	88.24479852	0	0	5
PTMA	0.520251491	88.21915389	0	0	1
IRAK2	0.288716115	88.07897491	0	0	10
PCBP4	0.198223546	88.05381404	0	0	2
NFAT5	0.300576708	88.02823821	0	0	10
EIF4EBP1	0.209718776	87.78340515	0	0	3
HCST	0.242755385	87.58259111	0	0	1
ITPR2	0.338759639	87.48577104	0	0	8
CPLX4	0.189035335	87.42158881	0	0	2
RGS10	0.28591255	87.38604578	0	0	1
DBI	0.303548268	87.36942884	0	0	1
KIF1B	0.273667286	87.05944877	0	0	5
PFN1	0.404448831	86.33938391	0	0	1
COMMD6	0.271268139	86.28142087	0	0	1
PTGDS	0.221221788	86.20460372	0	0	7
GAB2	0.35080978	86.14836231	0	0	6
ZNF331	0.232133942	85.78748427	0	0	10
PLAUR	0.291206879	85.60539224	0	0	3
BCL2A1	0.297332467	85.45056114	0	0	10
GPR183	0.265923613	85.44309528	0	0	10
LINC01010	0.238140134	85.32154731	0	0	10
RPS20	0.318031604	85.11761698	0	0	1
EIF3K	0.259261795	85.1161621	0	0	1
UQCRH	0.278142803	85.10134925	0	0	1
AL512603.2	0.238197866	85.02435865	0	0	8
SEC61G	0.2760906	84.98558705	0	0	3
NFKBIZ	0.301209928	84.90893289	0	0	4
SLC25A5	0.254893494	84.83528173	0	0	1
ZFAND2A	0.215253777	84.81310302	0	0	9
HLA-C	0.43475563	84.71652977	0	0	1
RPL23	0.369649076	84.70610856	0	0	1
ARID5B	0.321711503	84.70076223	0	0	10
CH25H	0.215522298	84.69316417	0	0	10
DUSP1	0.408882237	84.59742328	0	0	4
CD9	0.239851365	84.53344593	0	0	3
MCEMP1	0.237427313	84.22907103	0	0	11
IFI30	0.347351013	84.0851334	0	0	3
SMIM40	0.185847266	83.97213019	0	0	2
FILIP1L	0.224904202	83.8664024	0	0	4
RAPGEF1	0.324245441	83.78165353	0	0	4
COX4I1	0.323205838	83.70016364	0	0	1
ZSWIM6	0.404031206	83.57718017	0	0	6
HLA-DQA2	0.246688902	83.46320577	0	0	3
ARPC1B	0.294086491	83.21494548	0	0	1
MYL6	0.381629364	83.02095014	0	0	1
DLEU1	0.293035456	83.01443551	0	0	8
AP003086.1	0.257239761	82.86838959	0	0	6
RS1	0.201046799	82.43597128	0	0	2
ZFP36L2	0.268482598	82.42904826	0	0	4
RPL36AL	0.288296303	82.42791384	0	0	1
PCSK2	0.234697659	82.33794711	0	0	7
BRI3	0.344251076	82.16016372	0	0	1
ATP1B3	0.347881863	82.11082082	0	0	8
ZNF33A	0.224764227	82.10153082	0	0	8
LGALS3	0.199806979	82.06969547	0	0	3
NFKBID	0.282256927	82.05483953	0	0	8
RPS26	0.297593933	81.99988662	0	0	1
FKBP5	0.231097675	81.99885283	0	0	4
PPIA	0.394737667	81.96377712	0	0	1
VKORC1	0.232995141	81.95414026	0	0	3
RPL4	0.263616126	81.91419212	0	0	1
CERNA2	0.19952605	81.893297	0	0	9
PSD3	0.23588175	81.87476396	0	0	5
ELL2	0.351451224	81.51406923	0	0	6
BTG2	0.316717495	81.37561334	0	0	10
H3F3B	0.448857091	81.34863122	0	0	1
DNAJB4	0.210911028	81.23344848	0	0	9
CD81	0.362299245	81.23342772	0	0	1
TSC22D2	0.268685992	81.16047024	0	0	8
SLC4A7	0.271424125	81.10831241	0	0	8
INSIG2	0.203944758	81.10484821	0	0	3
RPLP0	0.340555899	81.06477334	0	0	1
VMO1	0.211070226	80.98930826	0	0	3
MT1H	0.166274972	80.69991864	0	0	3
NPC2	0.470018694	80.61854603	0	0	1
B3GNT5	0.253505049	80.53876841	0	0	4
PDK4	0.218399539	80.42936076	0	0	9
AC103591.3	0.210752513	80.38945096	0	0	4
DKK3	0.195001041	80.28903404	0	0	7
TOMM7	0.292300349	80.2163382	0	0	1
RUNX1	0.314921516	80.20839179	0	0	6
MAP1B	0.197133152	79.92228273	0	0	2
TUBA1B	0.28023727	79.91196411	0	0	1
RPL31	0.26260209	79.81223621	0	0	1
GK	0.279845193	79.77697302	0	0	6
ATP5MG	0.323900899	79.75255471	0	0	1
HSPD1	0.266707185	79.5631069	0	0	9
SLC8A1	0.380687156	79.327671	0	0	6
FLT1	0.219111257	79.11298137	0	0	10
AC087855.1	0.235096626	79.08533136	0	0	2
IDH1	0.244067551	78.83785821	0	0	11
VEGFA	0.209862097	78.75741896	0	0	3
PLEKHB1	0.184360549	78.68378477	0	0	2
ATP6V1F	0.264572849	78.65965602	0	0	1
CLEC4E	0.184419695	78.6076004	0	0	9
MYL12A	0.259421428	78.51691401	0	0	1
KCNMA1	0.22268049	78.3376474	0	0	9
AL133453.1	0.183217951	78.29379447	0	0	3
CYBA	0.371985087	78.25425709	0	0	1
PDGFB	0.204514947	78.23905	0	0	4
SLC24A1	0.185221311	78.15593988	0	0	2
GSTO1	0.231909932	78.02932204	0	0	3
ENO1	0.295235332	77.86892778	0	0	3
ATP13A3	0.23533775	77.85563893	0	0	6
IER5	0.271633096	77.82944382	0	0	4
ST18	0.211871701	77.79553451	0	0	3
DNAJA4	0.211449237	77.61651513	0	0	9
