## Supplemental Table 5 for "Single-cell analysis of the human retina reveals stage-linked microglial states and neural-immune circuit rewiring in diabetic retinopathy"

ID	Total_Cells	Rod_SER_like	Rod_SER_like_count	mRod	mRod_count	Rod_PER_like	Rod_PER_like_count	SER/PER	DR	Age	Sex	Removal_Status	Batch	Eye_Side
1	5405	59.19%	3199	21.87%	1182	18.95%	1024	3.124023438	DM	76	M	live	2023-1-11	L
2	8497	27.93%	2373	69.77%	5928	2.31%	196	12.10714286	nonDR	55	M	live	2023-9-21	L
3	6623	19.54%	1294	79.63%	5274	0.83%	55	23.52727273	nonDR	71	M	live	2023-12-26	R
4	3001	32.76%	983	63.41%	1903	3.83%	115	8.547826087	nonDR	50	F	live	2024-1-26	L
5	2000	68.80%	1376	23.50%	470	7.70%	154	8.935064935	nonDR	68	F	live	2024-1-26	R
6	8741	71.26%	6229	27.22%	2379	1.52%	133	46.83458647	nonDR	92	F	cadaver	2024-10-29	L
7	12022	70.94%	8529	28.85%	3468	0.21%	25	341.16	nonDR	92	F	cadaver	2024-10-29	R
8	9687	57.68%	5587	39.43%	3820	2.89%	280	19.95357143	nonDR	34	M	cadaver	2024-9-12	L
9	10780	60.19%	6489	27.16%	2928	12.64%	1363	4.760821717	DM	55	F	cadaver	2024-5-17	L
10	11764	62.17%	7314	33.69%	3963	4.14%	487	15.01848049	DM	55	F	cadaver	2024-5-17	R
11	11470	38.95%	4468	58.74%	6737	2.31%	265	16.86037736	DR	55	M	cadaver	2024-5-21	L
12	15283	46.20%	7060	50.87%	7775	2.93%	448	15.75892857	DR	55	M	cadaver	2024-5-21	R
13	14613	64.59%	9438	31.25%	4567	4.16%	608	15.52302632	DR	35	M	cadaver	2024-6-27	L
14	12687	65.25%	8278	31.48%	3994	3.27%	415	19.94698795	DR	35	M	cadaver	2024-6-27	R
15	15285	50.70%	7750	43.55%	6657	5.74%	878	8.826879271	DR	84	M	cadaver	2024-7-2	L
16	15306	62.70%	9597	31.36%	4800	5.94%	909	10.55775578	DR	84	M	cadaver	2024-7-2	R
17	7993	76.19%	6090	22.32%	1784	1.49%	119	51.17647059	DR	69	M	cadaver	2024-10-31	L
18	11643	74.78%	8707	22.67%	2639	2.55%	297	29.31649832	DR	69	M	cadaver	2024-10-31	R
19	5381	71.75%	3861	27.02%	1454	1.23%	66	58.5	DM	87	F	cadaver	2025-2-13	L
20	4183	71.62%	2996	26.80%	1121	1.58%	66	45.39393939	DM	87	F	cadaver	2025-2-13	R
